# Chromatin accessibility changes induced by the microbial metabolite butyrate reveal possible mechanisms of anti-cancer effects

**DOI:** 10.1101/2021.03.30.437582

**Authors:** Matthew G. Durrant, Brayon J. Fremin, Abhiram Rao, Emily Cribas, Stephen Montgomery, Ami S. Bhatt

## Abstract

Butyrate is a four-carbon fatty acid produced in large quantities by bacteria found in the human gut. It is the major source of colonic epithelial cell energy, can bind to and agonize short-chain fatty acid G-protein coupled receptors and functions as a histone deacetylase (HDAC) inhibitor. Anti-cancer effects of butyrate are attributed to a global increase in histone acetylation in colon cancer cells; however, the role that corresponding chromatin remodeling plays in this effect is not fully understood. We used longitudinal paired ATAC-seq and RNA-seq on HCT-116 colon cancer cells to determine how butyrate-related chromatin changes functionally associate with cancer. We detected distinct temporal changes in chromatin accessibility in response to butyrate with less accessible regions enriched in transcription factor binding motifs and distal enhancers. These regions significantly overlapped with regions maintained by the SWI/SNF chromatin remodeler, and were further enriched amongst chromatin regions that are associated with ARID1A/B synthetic lethality. Finally, we found that butyrate-induced chromatin regions were enriched for both colorectal cancer GWAS loci and somatic mutations in cancer. These results demonstrate the convergence of both somatic mutations and GWAS risk variants for colon cancer within butyrate-responsive chromatin regions, providing a molecular map of the mechanisms by which this microbial metabolite might confer anti-cancer properties.

**Highlights:**

- Chromatin accessibility changes longitudinally upon butyrate exposure in colon cancer cells.
- Chromatin regions that close in response to butyrate are enriched among distal enhancers.
- There is strong overlap between butyrate-induced peaks and peaks associated with SWI/SNF synthetic lethality.
- Butyrate-induced peaks are enriched for colorectal cancer GWAS loci and somatic variation in colorectal cancer.
