## Supplementary material for "Chromatin accessibility changes induced by the microbial metabolite butyrate reveal possible mechanisms of anti-cancer effects": Table S2

### Sheet: Sheet1
Peak Direction	GO Category	Go Term	P-value	FDR Q-val	Fold Enrichment	Foreground Region Hits	Total Regions	Region Set Coverage	Foreground Gene Hits	Total Genes Annotated
CLOSED	Biological Process	Rap protein signal transduction	3.46269e-10	4.55171e-06	4.34412	25	103	0.00851789	8	10
CLOSED	Biological Process	cellular response to fluid shear stress	2.27244e-08	9.95705e-05	3.22383	29	161	0.00988075	8	18
CLOSED	Biological Process	negative regulation of epithelium regeneration	3.29737e-07	0.000309599	6.56252	11	30	0.00374787	1	1
CLOSED	Biological Process	cardiac epithelial to mesenchymal transition	4.18103e-07	0.000323292	2.37057	40	302	0.0136286	12	27
CLOSED	Biological Process	negative regulation of p38MAPK cascade	7.91153e-07	0.000452161	4.21124	16	68	0.00545145	3	5
CLOSED	Biological Process	negative regulation of respiratory burst involved in inflammatory response	7.01908e-07	0.000461329	6.15236	11	32	0.00374787	1	3
CLOSED	Biological Process	purine nucleobase metabolic process	1.06407e-06	0.00055949	2.96321	25	151	0.00851789	8	21
CLOSED	Molecular Function	ATP-activated adenosine receptor activity	4.24709e-07	0.000597283	9.54549	8	15	0.00272572	1	2
CLOSED	Molecular Function	phosphatidylcholine-retinol O-acyltransferase activity	7.6868e-07	0.000810765	13.4233	6	8	0.00204429	1	1
CLOSED	Molecular Function	lecithin:11-cis retinol acyltransferase activity	7.6868e-07	0.000810765	13.4233	6	8	0.00204429	1	1
CLOSED	Molecular Function	A1 adenosine receptor binding	2.08485e-07	0.000879599	10.2273	8	14	0.00272572	1	1
CLOSED	Molecular Function	ADP-activated adenosine receptor activity	2.08485e-07	0.000879599	10.2273	8	14	0.00272572	1	1
CLOSED	Biological Process	platelet maturation	2.19604e-06	0.000995413	11.9319	6	9	0.00204429	2	2
CLOSED	Biological Process	positive regulation of urine volume	2.29812e-06	0.00100696	3.1852	21	118	0.00715503	6	13
CLOSED	Biological Process	response to dietary excess	4.62572e-06	0.00155911	2.51959	29	206	0.00988075	9	21
CLOSED	Biological Process	negative regulation of respiratory burst	4.79485e-06	0.00157571	5.18094	11	38	0.00374787	1	4
CLOSED	Biological Process	regulation of respiratory burst involved in inflammatory response	6.34134e-06	0.00189448	5.04809	11	39	0.00374787	1	4
CLOSED	Biological Process	positive regulation of cardiac muscle tissue growth	7.45292e-06	0.00212975	2.21416	36	291	0.0122658	15	30
CLOSED	Biological Process	positive regulation of cardiac muscle tissue development	8.21709e-06	0.00225028	2.02443	44	389	0.0149915	18	40
CLOSED	Biological Process	regulation of polysaccharide biosynthetic process	1.3023e-05	0.00335662	2.24573	33	263	0.0112436	8	33
CLOSED	Biological Process	positive regulation of glucose import	1.9241e-05	0.0045986	2.20383	33	268	0.0112436	15	42
CLOSED	Biological Process	endocardial cushion to mesenchymal transition	1.98283e-05	0.00465435	3.68484	14	68	0.00477002	3	4
CLOSED	Biological Process	positive regulation of cardiac muscle cell differentiation	2.08499e-05	0.00472538	2.57214	24	167	0.00817717	6	17
CLOSED	Biological Process	embryonic viscerocranium morphogenesis	2.30007e-05	0.00495645	3.03925	18	106	0.00613288	4	10
CLOSED	Biological Process	negative regulation of oligodendrocyte differentiation	2.92646e-05	0.0059182	2.79653	20	128	0.00681431	4	10
CLOSED	Biological Process	regulation of muscle cell apoptotic process	2.99447e-05	0.00596398	2.01157	39	347	0.0132879	18	50
CLOSED	Biological Process	positive regulation of cell volume	3.69152e-05	0.00683451	8.26052	6	13	0.00204429	1	1
CLOSED	Biological Process	nucleobase metabolic process	3.65396e-05	0.00686162	2.22794	30	241	0.0102215	10	38
CLOSED	Biological Process	regulation of polysaccharide metabolic process	4.01863e-05	0.00723628	2.09836	34	290	0.0115843	9	38
CLOSED	Biological Process	negative regulation of stress-activated MAPK cascade	6.16687e-05	0.00844412	2.07967	33	284	0.0112436	12	42
CLOSED	Biological Process	renal water absorption	5.0555e-05	0.00851981	3.83524	12	56	0.00408859	2	4
CLOSED	Biological Process	positive regulation of glucose transport	5.00348e-05	0.00854165	2.10188	33	281	0.0112436	15	46
CLOSED	Biological Process	hyaluronan metabolic process	5.81777e-05	0.00859265	2.14221	31	259	0.0105622	13	32
CLOSED	Biological Process	primary heart field specification	6.15366e-05	0.0086053	7.67048	6	14	0.00204429	1	1
CLOSED	Biological Process	sinoatrial valve morphogenesis	6.15366e-05	0.0086053	7.67048	6	14	0.00204429	1	1
CLOSED	Biological Process	epicardium-derived cardiac fibroblast cell development	5.93318e-05	0.00866575	4.88121	9	33	0.00306644	2	3
CLOSED	Biological Process	renal water transport	6.07981e-05	0.00868686	3.76796	12	57	0.00408859	2	5
CLOSED	Biological Process	regulation of brown fat cell differentiation	5.45208e-05	0.00873995	3.07919	16	93	0.00545145	4	13
CLOSED	Biological Process	positive regulation of hyaluronan biosynthetic process	5.36225e-05	0.00881084	3.57956	13	65	0.0044293	2	4
CLOSED	Biological Process	hyaluronan biosynthetic process	7.84085e-05	0.0102048	3.12171	15	86	0.00511073	3	7
CLOSED	Biological Process	regulation of cell fate specification	8.82554e-05	0.0109445	2.75351	18	117	0.00613288	5	13
CLOSED	Biological Process	muscle cell fate determination	9.78568e-05	0.0112836	5.96593	7	21	0.00238501	2	2
CLOSED	Biological Process	positive regulation of transcription regulatory region DNA binding	9.5019e-05	0.011565	2.2167	27	218	0.00919932	13	22
CLOSED	Biological Process	phospholipase D-activating G-protein coupled receptor signaling pathway	9.77004e-05	0.01157	7.15911	6	15	0.00204429	1	1
CLOSED	Biological Process	protein kinase C deactivation	9.77004e-05	0.01157	7.15911	6	15	0.00204429	1	1
CLOSED	Biological Process	rhythmic excitation	9.77004e-05	0.01157	7.15911	6	15	0.00204429	1	1
CLOSED	Biological Process	positive regulation of growth of symbiont in host	0.000107879	0.0116235	8.94889	5	10	0.00170358	1	1
CLOSED	Biological Process	negative regulation of JUN kinase activity	0.000102817	0.0116511	3.05076	15	88	0.00511073	4	14
CLOSED	Biological Process	regulation of sarcomere organization	9.75134e-05	0.0116528	3.21242	14	78	0.00477002	4	7
CLOSED	Biological Process	positive regulation of myoblast differentiation	0.000106643	0.0116818	2.55683	20	140	0.00681431	8	20
CLOSED	Biological Process	renal absorption	0.000110352	0.0116982	2.70723	18	119	0.00613288	4	15
CLOSED	Biological Process	positive regulation of penile erection	0.000106602	0.0117755	5.11365	8	28	0.00272572	1	4
CLOSED	Biological Process	regulation of urine volume	0.000118209	0.0118615	2.47272	21	152	0.00715503	6	21
CLOSED	Biological Process	regulation of inositol trisphosphate biosynthetic process	0.000116791	0.0120883	3.78607	11	52	0.00374787	3	6
CLOSED	Biological Process	intermediate mesoderm development	0.000116791	0.0120883	3.78607	11	52	0.00374787	2	2
CLOSED	Biological Process	pattern specification involved in mesonephros development	0.000116791	0.0120883	3.78607	11	52	0.00374787	2	2
CLOSED	Biological Process	anterior/posterior pattern specification involved in kidney development	0.000116791	0.0120883	3.78607	11	52	0.00374787	2	2
CLOSED	Biological Process	regulation of keratinocyte proliferation	0.000123384	0.012287	2.03095	32	282	0.0109029	10	27
CLOSED	Biological Process	positive regulation of cardiocyte differentiation	0.000126017	0.0124548	2.05493	31	270	0.0105622	9	25
CLOSED	Biological Process	negative regulation of nitric-oxide synthase biosynthetic process	0.000136605	0.0132035	5.69475	7	22	0.00238501	2	4
CLOSED	Biological Process	regulation of cell fate commitment	0.000138817	0.0133193	2.10136	29	247	0.00988075	10	29
CLOSED	Biological Process	regulation of hyaluronan biosynthetic process	0.00016079	0.0148844	3.23155	13	72	0.0044293	2	7
CLOSED	Biological Process	branch elongation of an epithelium	0.000164523	0.0149149	2.02493	31	274	0.0105622	11	17
CLOSED	Biological Process	atrioventricular canal development	0.000168955	0.0151082	2.8075	16	102	0.00545145	4	7
CLOSED	Biological Process	positive regulation of glycogen metabolic process	0.00018748	0.0163207	2.39397	21	157	0.00715503	7	17
CLOSED	Biological Process	positive regulation of monocyte aggregation	0.000185713	0.0163839	3.18728	13	73	0.0044293	2	3
CLOSED	Biological Process	negative regulation of neurotrophin TRK receptor signaling pathway	0.000194667	0.0167249	4.23895	9	38	0.00306644	3	4
CLOSED	Biological Process	positive regulation of glycogen biosynthetic process	0.000209295	0.0178648	2.43507	20	147	0.00681431	6	15
CLOSED	Biological Process	respiratory system process	0.00022502	0.01884	3.80804	10	47	0.00340715	4	14
CLOSED	Biological Process	folic acid-containing compound biosynthetic process	0.000228787	0.0190342	3.30421	12	65	0.00408859	4	10
CLOSED	Biological Process	peptidyl-tyrosine dephosphorylation involved in inactivation of protein kinase activity	0.000234377	0.0193766	3.51564	11	56	0.00374787	1	2
CLOSED	Biological Process	positive regulation of glucose metabolic process	0.000245146	0.0201403	2.0623	28	243	0.00954003	10	33
CLOSED	Biological Process	diet induced thermogenesis	0.000247704	0.020224	2.82597	15	95	0.00511073	5	9
CLOSED	Biological Process	hyaluronan catabolic process	0.000247704	0.020224	2.82597	15	95	0.00511073	11	16
CLOSED	Biological Process	organ induction	0.00025131	0.0202667	2.40239	20	149	0.00681431	6	15
CLOSED	Molecular Function	cystine:glutamate antiporter activity	3.08329e-05	0.0216806	5.96593	8	24	0.00272572	1	1
CLOSED	Biological Process	positive regulation of regulatory T cell differentiation	0.000276959	0.0218002	2.60053	17	117	0.00579216	4	12
CLOSED	Biological Process	compound eye corneal lens development	0.000296928	0.0228252	10.2273	4	7	0.00136286	1	1
CLOSED	Biological Process	condensed mesenchymal cell proliferation	0.000295328	0.0228358	4.47445	8	32	0.00272572	2	4
CLOSED	Biological Process	regulation of smooth muscle cell apoptotic process	0.000310046	0.0234227	2.49736	18	129	0.00613288	6	15
CLOSED	Biological Process	platelet aggregation	0.000312253	0.0234547	2.004	29	259	0.00988075	8	40
CLOSED	Biological Process	negative regulation of smooth muscle cell apoptotic process	0.000359541	0.0256857	3.92878	9	41	0.00306644	2	5
CLOSED	Biological Process	negative regulation of JNK cascade	0.000362167	0.0257334	2.14773	24	200	0.00817717	9	33
CLOSED	Biological Process	negative regulation of protein kinase activity by regulation of protein phosphorylation	0.000366079	0.0258716	2.98296	13	78	0.0044293	2	8
CLOSED	Biological Process	regulation of synaptic activity	0.000370847	0.0259297	4.33886	8	33	0.00272572	2	3
CLOSED	Biological Process	vascular smooth muscle contraction	0.00037534	0.026105	2.45924	18	131	0.00613288	3	13
CLOSED	Molecular Function	RAGE receptor binding	4.53971e-05	0.0273615	5.03375	9	32	0.00306644	3	11
CLOSED	Molecular Function	adenosine receptor binding	5.92356e-05	0.0277683	5.50701	8	26	0.00272572	1	4
CLOSED	Molecular Function	JUN kinase binding	7.26893e-05	0.0278797	3.29696	14	76	0.00477002	3	8
CLOSED	Molecular Function	G-protein coupled adenosine receptor activity	6.61944e-05	0.0279274	4.36531	10	41	0.00340715	3	7
CLOSED	Molecular Function	mitogen-activated protein kinase p38 binding	5.36225e-05	0.0282792	3.57956	13	65	0.0044293	2	6
CLOSED	Biological Process	L-glutamate transmembrane transport	0.00043758	0.0284752	2.68467	15	100	0.00511073	5	15
CLOSED	Biological Process	positive regulation of cardiac muscle cell proliferation	0.000428496	0.0285918	2.02193	27	239	0.00919932	13	23
CLOSED	Biological Process	nitric oxide transport	0.000436391	0.0286818	5.65193	6	19	0.00204429	1	3
CLOSED	Biological Process	positive regulation of lymphangiogenesis	0.000436391	0.0286818	5.65193	6	19	0.00204429	2	2
CLOSED	Biological Process	rhythmic synaptic transmission	0.000432622	0.0287213	4.81863	7	26	0.00238501	2	4
CLOSED	Biological Process	transepithelial ammonium transport	0.000432622	0.0287213	4.81863	7	26	0.00238501	2	3
CLOSED	Biological Process	fluid transport	0.000524735	0.0326903	2.32916	19	146	0.0064736	4	26
CLOSED	Biological Process	estrous cycle	0.00052233	0.0326953	2.17542	22	181	0.00749574	7	15
CLOSED	Biological Process	negative regulation of norepinephrine secretion	0.000533437	0.0329203	2.87248	13	81	0.0044293	5	8
CLOSED	Biological Process	superoxide anion generation	0.000532944	0.0330451	3.44188	10	52	0.00340715	4	13
CLOSED	Molecular Function	sodium:potassium:chloride symporter activity	9.77004e-05	0.0343498	7.15911	6	15	0.00204429	1	2
CLOSED	Molecular Function	endothelin A receptor binding	9.77004e-05	0.0343498	7.15911	6	15	0.00204429	1	1
CLOSED	Biological Process	nephric duct morphogenesis	0.000571559	0.0344639	2.31332	19	147	0.0064736	6	12
CLOSED	Biological Process	mammillary axonal complex development	0.000594039	0.03486	5.36934	6	20	0.00204429	2	2
CLOSED	Biological Process	cellular modified amino acid biosynthetic process	0.000605189	0.0353565	2.11102	23	195	0.00783646	10	37
CLOSED	Biological Process	positive regulation of inositol trisphosphate biosynthetic process	0.000625424	0.0357443	3.66091	9	44	0.00306644	2	5
CLOSED	Biological Process	G-protein coupled purinergic nucleotide receptor signaling pathway	0.000625424	0.0357443	3.66091	9	44	0.00306644	2	15
CLOSED	Biological Process	mesonephric duct morphogenesis	0.000625424	0.0357443	3.66091	9	44	0.00306644	2	4
CLOSED	Biological Process	tetrahydrofolate biosynthetic process	0.00062433	0.0359948	3.37694	10	53	0.00340715	2	7
CLOSED	Biological Process	positive regulation of mitochondrial calcium ion concentration	0.00062433	0.0359948	3.37694	10	53	0.00340715	2	10
CLOSED	Biological Process	positive regulation of somatic stem cell population maintenance	0.000695991	0.0386025	3.97729	8	36	0.00272572	2	2
CLOSED	Biological Process	fatty-acyl-CoA metabolic process	0.00071667	0.0392526	2.01552	25	222	0.00851789	11	38
CLOSED	Molecular Function	basal RNA polymerase II transcription machinery binding	0.000131778	0.0397124	2.02378	32	283	0.0109029	9	41
CLOSED	Biological Process	endothelial cell morphogenesis	0.000783533	0.0413636	2.90234	12	74	0.00408859	4	10
CLOSED	Biological Process	response to prostaglandin F	0.000792512	0.0415043	5.11365	6	21	0.00204429	1	2
CLOSED	Molecular Function	calcium-dependent phospholipase C activity	0.000148921	0.0418864	6.71167	6	16	0.00204429	1	1
CLOSED	Molecular Function	L-glutamate transmembrane transporter activity	0.00017208	0.0427061	2.91812	15	92	0.00511073	5	14
CLOSED	Biological Process	response to angiotensin	0.000838018	0.0428628	2.30114	18	140	0.00613288	9	22
CLOSED	Biological Process	regulation of N-methyl-D-aspartate selective glutamate receptor activity	0.000872035	0.0440881	2.35862	17	129	0.00579216	8	16
CLOSED	Molecular Function	S100 protein binding	0.000168955	0.0445513	2.8075	16	102	0.00545145	6	13
CLOSED	Biological Process	negative regulation of multicellular organism growth	0.000891482	0.0448986	2.61009	14	96	0.00477002	7	11
CLOSED	Biological Process	ossification involved in bone maturation	0.000954771	0.0471822	2.70548	13	86	0.0044293	5	12
CLOSED	Biological Process	cell motility in response to calcium ion	0.000976257	0.0475293	7.95457	4	9	0.00136286	1	1
CLOSED	Biological Process	positive regulation of somatic stem cell division	0.000976257	0.0475293	7.95457	4	9	0.00136286	1	1
CLOSED	Biological Process	positive regulation of mammary stem cell proliferation	0.000976257	0.0475293	7.95457	4	9	0.00136286	1	1
CLOSED	Biological Process	stress fiber assembly	0.000999371	0.0479443	2.82597	12	76	0.00408859	5	12
CLOSED	Biological Process	lymphangiogenesis	0.00101286	0.0484149	2.98296	11	66	0.00374787	3	12
CLOSED	Biological Process	eating behavior	0.00102042	0.0485994	2.15636	20	166	0.00681431	8	28
CLOSED	Biological Process	seminal vesicle morphogenesis	0.00103848	0.0489275	4.88121	6	22	0.00204429	1	1
CLOSED	Biological Process	renal sodium ion absorption	0.00103848	0.0489275	4.88121	6	22	0.00204429	2	4
CLOSED	Molecular Function	mannosyl-oligosaccharide mannosidase activity	0.00022092	0.0490559	2.98296	14	84	0.00477002	6	10
CLOSED	Molecular Function	RNA polymerase II basal transcription factor binding	0.000247704	0.049765	2.82597	15	95	0.00511073	4	13
